# VGLL2 and TEAD1 fusion proteins drive YAP/TAZ-independent tumorigenesis by engaging p300

**DOI:** 10.1101/2024.05.01.592016

**Authors:** Susu Guo, Xiaodi Hu, Jennifer L. Cotton, Lifang Ma, Qi Li, Jiangtao Cui, Yongjie Wang, Ritesh P. Thakare, Zhipeng Tao, Y. Tony Ip, Xu Wu, Jiayi Wang, Junhao Mao

## Abstract

Studies on Hippo pathway regulation of tumorigenesis largely center on YAP and TAZ, the transcriptional co-regulators of TEAD. Here, we present an oncogenic mechanism involving VGLL and TEAD fusions that is Hippo pathway-related but YAP/TAZ-independent. We characterize two recurrent fusions, VGLL2-NCOA2 and TEAD1-NCOA2, recently identified in spindle cell rhabdomyosarcoma. We demonstrate that in contrast to VGLL2 and TEAD1, the fusion proteins are strong activators of TEAD-dependent transcription, and their function does not require YAP/TAZ. Furthermore, we identify that VGLL2 and TEAD1 fusions engage specific epigenetic regulation by recruiting histone acetyltransferase p300 to control TEAD-mediated transcriptional and epigenetic landscapes. We showed that small molecule p300 inhibition can suppress fusion proteins-induced oncogenic transformation both *in vitro* and *in vivo*. Overall, our study reveals a molecular basis for VGLL involvement in cancer and provides a framework for targeting tumors carrying VGLL, TEAD, or NCOA translocations.
