## Supplementary File 4 for "VGLL2 and TEAD1 fusion proteins drive YAP/TAZ-independent tumorigenesis by engaging p300"

### Sheet: 20180307 293 GFP YAP5SA YAP6SA 
Supplementary File 4. List of specific BioID hits obtained with BirA*-YAP5SA, BirA*-TAZ4SA, BirA*-VGLL2-NCOA2, and BirA*-TEAD1-NCOA2
YAP5SA hits	TAZ4SA hits	VGLL2-NCOA2 Hits	TEAD1-NCOA2 Hits
1433E	1433E	3HIDH	3HIDH
1433Z	4ET	AAAS	AATF
ABCBA	AAAS	AASS	AATM
ACLY	AAKG1	AATC	ABCD3
AFAD	AASS	AATF	ABCE1
AMOL1	ABCB7	AATM	ABCF1
AMOL2	ABCBA	ABCB7	ABCF2
AMOT	ABCF3	ABCD3	ACACA
ANM1	ACLY	ABCE1	ACACB
ANM3	ACSL3	ABCF1	ACBP
AP1B1	ACTZ	ABCF2	ACINU
AP2B1	ADDA	ACACA	ACINU
ARI1A	AFAD	ACACB	ACOT9
ARI1B	AGO1	ACBP	ACSL3
ARID2	AGO2	ACDSB	ACTN4
ASPP2	AGO3	ACINU	ADNP
ATG2B	AHNK	ACL6A	ADT1
ATRX	AKAP1	ACOT9	ADT2
BAG2	AL1A2	ACSF3	ADT3
BAP1	AL3A2	ACSL3	AFAD
BRE1A	ALG1	ADNP	AGK
CD2AP	ALMS1	ADT1	AHNK
CDK12	AMOL1	ADT2	AIMP2
CDK13	AMOL2	ADT3	AKAP1
CDK7	AMOT	AFG2H	AKAP8
CLPP	ANKH1	AGK	AKP8L
COPA	ANR17	AIMP2	ALDOC
CPSF4	ANS1A	AKAP1	AMOL1
CPVL	AP1B1	AKP8L	AMRP
CSTF3	AP1M1	AMOL1	ANFY1
CUL4A	AP2A1	ANFY1	ANLN
DHX36	AP2B1	ANKH1	ANR17
DIDO1	AP3M1	ANLN	ANXA1
E41L3	APC	ANR17	APC1
ECHD1	APC5	ANXA1	AQR
EDC4	ARI1A	AP3D1	ARHL2
ELP4	ARI1B	APC1	ARI1A
EMSY	ARID2	AQR	ARI1B
EP400	ARIP4	ARF6	ARI3A
EPN4	ARNT	ARI1A	ARI3B
EZRI	ASCC3	ARI1B	ARID2
FIP1	ASML	ARI3A	ARIP4
FUBP1	ASPP1	ARI3B	ARL1
GANP	ASPP2	ARID2	ARMT1
GCP2	AT1B3	ARIP4	ARP5L
GFPT1	AT2B1	ARL1	AT1A3
GGYF2	ATG2B	ARMT1	AT1A4
IF4E2	ATP5L	AT1A4	AT2A1
IFIT5	ATPO	AT2A2	AT2A2
INADL	ATX2	AT2B1	AT2B1
KAPCA	ATX2L	ATD3A	AT2B4
KINH	BABA2	ATD3B	ATD3A
LATS1	BAG2	ATLA3	ATD3B
LATS2	BCOR	ATRX	ATF7
MARE2	BICD2	AURKB	ATLA3
MCM2	BRCC3	BAF	ATP5J
MED17	BUB3	BAG3	ATRX
MED18	C19L2	BAZ1A	AURKB
MED27	CAMP1	BAZ1B	BAF
MERL	CAZA1	BBX	BAG3
MPDZ	CAZA2	BCL7C	BAP31
MPP5	CBL	BCOR	BAZ1A
MSD2	CC138	BEND3	BAZ1B
NDUA9	CC85C	BID	BAZ2A
NDUS1	CCD22	BLM	BCL7A
NDUV1	CCD43	BMI1	BCL7C
NHRF2	CD2AP	BMS1	BCOR
NSF	CDC37	BOP1	BEND3
NU188	CDK12	BOREA	BID
NU214	CDK13	BPTF	BLM
NUP54	CDK5	BRAT1	BLMH
NUP58	CDS2	BRD4	BMI1
OGT1	CE170	BRX1	BMS1
PDCD4	CE170	BYST	BOP1
PDLI5	CEP55	C1TM	BOREA
PGAM1	CEP85	CALM3	BPTF
PLSI	CHD5	CASP	BRAT1
PML	CIP2A	CATB	BRD4
PP4C	CLPX	CBP	BRD7
PP4R2	CNDP2	CBX8	BRD7
PPP6	CNO10	CC124	BRX1
PRP4B	CNO11	CCD86	BYST
PTN14	CNOT1	CCHL	C1TM
QCR2	CNOT7	CCNT1	CALD1
RADI	CNOT9	CD11B	CALM3
RASF8	CNTRB	CD81	CASP
RBBP6	CO039	CDC27	CATB
RPGF6	COF2	CDCA2	CBP
RSF1	COPA	CDIPT	CBX1
SAP18	COPZ1	CDK12	CBX8
SC23B	COX2	CDK13	CC124
SEP11	CPIN1	CDS2	CCD86
SEPT2	CPSF2	CDV3	CD11B
SEPT6	CPSF4	CEBPZ	CDC27
SEPT8	CPSF7	CEPT1	CDCA2
SF3B4	CPVL	CHAP1	CDK12
SMCA4	CRK	CHCH9	CDK13
SMCE1	CRTAP	CHD2	CDV3
SMRC1	CSDE1	CHD3	CEBPZ
SMRD1	CSTF1	CHD4	CG050
SMRD2	CSTF2	CHD5	CHAP1
SNX1	CSTF3	CHD6	CHD3
SPART	CSTFT	CHD7	CHD4
SPTC1	CTNB1	CHD8	CHD5
SRPK1	CTND1	CHD9	CHD6
STAT3	CTNL1	CIP2A	CHD7
STXB3	CUL4A	CKAP5	CHD8
SYWC	CYFP1	CLP1L	CING
TAF4	CYFP1	CLPX	CIZ1
TAF9	CYFP2	CMC1	CK5P3
TBCD	CYLD	CMC2	CKAP5
TBK1	DCAF7	CND1	CLCC1
TBL1R	DCP1A	CND2	CLPX
TBRG4	DCP1B	CND3	CMC1
TEAD1	DDX6	CNDD3	CMC2
TEAD2	DHB4	CNOT1	CND1
TEAD3	DHX29	CNPY2	CND2
TEAD4	DHX36	COASY	CND3
TIF1A	DHX57	COQ8A	CNOT1
TIM23	DI3L1	COR1C	CNPY2
TLE1	DIAP3	COX15	COASY
TLE3	DICER	CPT1A	COPG2
TLE4	DIDO1	CREB1	COQ8A
TLN1	DLG1	CRK	COR1C
TM165	DNJA2	CRNL1	COX15
TM9S3	DNJC7	CTBP2	CPSF4
TRI33	DOCK7	CTNA2	CPT1A
TSN	DPF1	CTND1	CREB1
TWF2	DPOLA	CTR9	CRK
TXNL1	DPYL2	CUX1	CRNL1
UCRI	DPYL5	CWC15	CTBP2
UN45A	DSG2	CYB5B	CTND1
UTP18	DVL1	CYC	CTR9
VCIP1	DVL2	CYTB	CUX1
WBP2	DVL3	DAAF5	CWC15
WDR5	DYL1	DACH1	CYB5B
WIPI2	DYL2	DCAF7	CYC
XRN1	E41L3	DCNL5	CYTB
YAP1	ECD	DDX10	DAAF5
ZCHC8	ECHD1	DDX18	DACH1
ZO1	EDC3	DDX20	DCAF7
ZO2	EDC4	DDX21	DDX10
	EFL1	DDX23	DDX18
	EI2BA	DDX24	DDX20
	EIF2A	DDX27	DDX21
	EIF3H	DDX3Y	DDX23
	EIF3L	DDX41	DDX24
	ELP1	DDX47	DDX27
	ELP4	DDX50	DDX3Y
	ELP5	DDX51	DDX41
	ELP6	DDX52	DDX47
	EMC1	DDX54	DDX50
	EMSY	DESP	DDX51
	EP15R	DHC24	DDX52
	EPN4	DHX15	DDX54
	EPS15	DHX36	DDX56
	ERBIN	DHX8	DEGS1
	ERC6L	DIC	DESP
	ESYT1	DIDO1	DHB11
	ESYT2	DIM1	DHC24
	ETFA	DJC11	DHX15
	EXOC4	DKC1	DHX37
	F184A	DNJB6	DHX8
	F91A1	DNLI3	DIC
	FACR1	DOPD	DIDO1
	FAF2	DPM1	DKC1
	FAKD5	DPOD1	DMAP1
	FANCJ	DREB	DNJB6
	FBRS	DRS7B	DNLI3
	FIP1	DSG2	DOCK7
	FL2D	DSRAD	DOPD
	FLII	DVL2	DPM1
	FUBP3	DYHC1	DPOD1
	GAPD1	E2AK2	DPOE3
	GCC1	EBP2	DREB
	GCP2	ECM29	DRS7B
	GCP60	EFHD2	DSRAD
	GEMI5	EFTS	DVL2
	GFPT1	EHD3	DYHC1
	GFPT1	EHD4	DYN2
	GGYF2	EHMT2	E2AK2
	GLMN	EI2BD	EBP2
	GOGA5	EMC1	ECM29
	GSE1	EP300	EFHD1
	HAUS3	EP400	EFHD2
	HAUS5	EPIPL	EFTS
	HAUS6	EPT1	EHD4
	HBS1L	ERC6L	EHMT1
	HELZ	ERLN1	EHMT2
	HGS	ESYT2	ELYS
	HTR5B	EXOSX	EMC1
	IDI1	EYA3	EMSA1
	IF4E2	FAF2	EMSY
	IF4G2	FAKD4	EP300
	IF4G3	FANCI	EP400
	IF4H	FBRL	EPIPL
	IFIT5	FBRS	EPN4
	IFT74	FHL1	ERH
	IFT81	FIP1	ERLN1
	IGBP1	FKBP8	ERLN2
	ILVBL	FLII	ESF1
	INADL	FLOT1	ESYT2
	INT4	FLOT2	EXOS9
	IPO8	FMR1	EXOSX
	IPO9	FXR1	EYA3
	IRAK1	FXR2	F120A
	ITSN1	GALK1	FAF2
	JIP4	GAPD1	FAKD4
	K0355	GBF1	FAKD5
	K1671	GCDH	FANCI
	K1C18	GCN1	FBRL
	KANK2	GEMI4	FBRS
	KAPCA	GEMI5	FIP1
	KCC2D	GGCT	FKBP8
	KDM6A	GLMN	FLII
	KEAP1	GLSK	FLOT2
	KIF7	GLYR1	FMR1
	KINH	GNA11	FMR1
	KLC1	GNL3	FOXK1
	KLC2	GNPI1	FXR1
	KNL1	GNS	FXR2
	LARP1	GRWD1	G45IP
	LATS1	GSE1	GALK1
	LATS2	GSE1	GANP
	LIMD1	GSHB	GAPD1
	LMO7	GSHR	GBF1
	LRBA	GT251	GCDH
	LTN1	GTR1	GCFC2
	LZTS2	H1BP3	GCN1
	M3K7	H2A1A	GDIR1
	MAGD1	H2A1B	GEMI
	MARE1	H2AW	GEMI4
	MARE2	H2AY	GEMI5
	MCA3	H2AZ	GLSK
	MCE1	H2B1L	GLYR1
	MCM2	H32	GNA11
	MED11	H33	GNL3
	MED17	H4	GNPAT
	MED20	HACD3	GNPI1
	MED23	HAP28	GNS
	MED27	HEAT1	GPTC4
	MERL	HEBP2	GPTC8
	MKL2	HELLS	GRWD1
	MP2K4	HIRA	GSE1
	MPDZ	HLTF	GSHB
	MPP5	HMGB2	GSHR
	MPP9	HMGB3	GT251
	MRT4	HMGN5	GTR1
	MTMR6	HNRC3	GWL
	MTMR9	HNRL2	H2A1A
	MYBB	HNRPC	H2A1B
	N4BP1	HNRPU	H2AW
	NADAP	HP1B3	H2AY
	NCKP1	HYEP	H2AZ
	NCOA1	IF2B2	H2B1L
	NCOA2	IF4B	H32
	NCOA5	IF4G3	H33
	NCOR1	ILVBL	H4
	NCOR2	IMP3	HACD3
	NDKA	INF2	HEAT1
	NDUA9	INT3	HEBP2
	NDUAD	IPO11	HELLS
	NED4L	IPO8	HIP1
	NEDD1	IPO9	HIRA
	NEK9	IRS4	HLTF
	NIN	ISOC2	HMGB2
	NP1L4	JIP4	HMGB3
	NPL4	JUN	HMGX4
	NSDHL	JUPI1	HNRC3
	NSF	K2C79	HNRL2
	NTPCR	KAISO	HNRPC
	NU188	KBP	HNRPU
	NU214	KDM1A	HP1B3
	NUFP2	KDM3A	HXA13
	NUP54	KDM5C	HXD13
	NUP58	KI67	HYEP
	NUP62	KIF23	IF2B
	NUP88	KIFC1	IF2B2
	NUP98	KINH	IF4B
	ODP2	KMT2B	IF4G3
	OFD1	KMT2D	IKIP
	OGA	KRR1	ILVBL
	OGT1	LARP1	INT1
	OPA1	LARP7	INT3
	OSB11	LAS1L	IPO9
	OSBL8	LBR	IRS4
	P3C2A	LC7L3	ISOC2
	P4R3B	LTV1	JHD2C
	PABP1	LYAR	JIP4
	PABP4	LYN	JUN
	PACE1	M2OM	JUPI1
	PACS1	MA7D1	JUPI2
	PALLD	MAGD1	K2C79
	PAPOG	MAGD2	KAISO
	PATL1	MAIP1	KBP
	PCID2	MANF	KDM1A
	PCNT	MAOM	KDM3A
	PDCD5	MAP4	KDM5C
	PDLI5	MARH5	KDM6A
	PFD3	MAT1	KI67
	PHAR4	MATR3	KIF22
	PHLP	MAVS	KIF23
	PICAL	MAZ	KIF2A
	PIHD1	MBB1A	KIF2C
	PKN2	MBD3	KIF4A
	PLAK	MCAT	KIFC1
	PLSI	MCCA	KINH
	PLST	MCCB	KMT2A
	PML	MDC1	KMT2B
	PNO1	MDN1	KMT2D
	PP1R7	MECP2	KNOP1
	PP6R3	MED1	KRI1
	PPIB	MED12	KRR1
	PPIL1	MED14	L2HDH
	PPIL2	MED17	LARP4
	PPP6	MED23	LARP7
	PRC2A	MGAP	LAS1L
	PRC2C	MINT	LBR
	PRI1	MIRO2	LC7L2
	PRUN1	MK67I	LC7L3
	PSA7	MMS19	LIMA1
	PSDE	MMTA2	LRRF2
	PSMD7	MO4L2	LRWD1
	PTN11	MOV10	LSM3
	PUM1	MPP10	LTOR1
	PUR8	MPP2	LYN
	QCR2	MPRIP	M2OM
	QRIC1	MSI1H	MA7D1
	RAE1L	MTA1	MACF1
	RANG	MTA3	MAGD1
	RASF7	MYH14	MAGD2
	RASF8	MYO1B	MAN1
	RAVR1	MYO1C	MANF
	RB3GP	MYO1D	MAOM
	RB6I2	MYO6	MAP4
	RB6I2	NACC1	MATR3
	RBBP6	NAT10	MAVS
	RBGPR	NBN	MAZ
	RBM12	NCLN	MBB1A
	RBM20	NCOA2	MBD3
	RBM33	NCOA5	MCAT
	RBM6	NCOA6	MCCA
	RENT1	NCOR1	MCCB
	RGPD8	NDC1	MDC1
	RL26	NDUAA	MDN1
	RL35A	NFIC	MECP2
	RL38	NFL	MED12
	RL7	NFM	MED14
	RN214	NFRKB	MED17
	RPAP3	NFU1	MED23
	RPB1	NHP2	MED4
	RPB2	NIPBL	MFAP1
	RPGF6	NKRF	MGAP
	RPGF6	NNRE	MIC13
	RS16	NNTM	MINT
	RT24	NOC2L	MIRO2
	RU17	NOC3L	MK67I
	S23IP	NOC4L	MMS19
	SALL2	NOG1	MMTA2
	SATB2	NOG2	MO4L2
	SC16A	NOL11	MORC4
	SC23A	NOL6	MOV10
	SC23B	NOL9	MPP5
	SC24A	NOP14	MPRIP
	SC24B	NOP16	MRTFB
	SC31A	NOP56	MSH3
	SCAF8	NOP58	MSI1H
	SCRIB	NOP9	MTA3
	SCRIB	NPA1P	MTOR
	SCYL2	NPS3A	MY18A
	SDCG3	NSF1C	MYH14
	SEC13	NSMA3	MYL6B
	SEC63	NT5D2	MYO1B
	SELB	NTPCR	MYO1C
	SENP3	NU107	MYO1D
	SEP11	NU133	MYO1E
	SEPT2	NU153	MYO6
	SEPT6	NU155	MYPT1
	SEPT7	NU160	NACC1
	SEPT8	NU188	NAT10
	SF01	NU205	NB5R1
	SF3B5	NU214	NBN
	SFR15	NUBP2	NC2B
	SFXN4	NUCB2	NCLN
	SH3G1	NUMA1	NCOA2
	SHIP2	NUP85	NCOA5
	SHPK	NUP93	NCOA6
	SLK	NUP98	NCOR1
	SMAG2	NVL	NDC1
	SMCE1	ODO1	NDUAA
	SMG1	OGT1	NEP1
	SMRC1	OPA1	NFIC
	SMRD1	ORC2	NFL
	SMRD1	ORC3	NFM
	SMRD2	ORC5	NFRKB
	SMRD3	ORN	NFU1
	SND1	P4HA2	NHP2
	SNTB2	P53	NIPA
	SNX1	P66A	NIPBL
	SPAG5	P66B	NKRF
	SPART	PABP3	NLE1
	SPD2B	PACN2	NNRE
	SPT5H	PAF1	NNTM
	SPTC1	PAXB1	NOC2L
	SRC8	PAXI1	NOC3L
	SRPK1	PB1	NOC4L
	STAT3	PCAT1	NOG1
	STAU1	PCBP3	NOG2
	STK24	PCCA	NOL11
	STK38	PCCB	NOM1
	STK39	PCH2	NOP14
	STRAP	PCKGM	NOP16
	STRN	PDS5A	NOP56
	STRN3	PDS5B	NOP58
	STXB4	PESC	NPA1P
	SUGP1	PFD5	NSD1
	SYAC	PGAM2	NSF1C
	SYMPK	PGAM4	NSMA3
	SYPM	PGAM5	NT5D2
	SYSC	PHF3	NTPCR
	SYVC	PIAS2	NU107
	SYWC	PIGT	NU133
	TAB1	PLAP	NU153
	TACC3	PLEC	NU155
	TBC15	PLEC	NU160
	TBCD	PLIN3	NU188
	TBCE	PLRG1	NU205
	TBD2B	POGZ	NU214
	TBK1	PP1RA	NUBP2
	TBRG4	PR38A	NUCB2
	TCF20	PR40A	NUMA1
	TEAD1	PRC2A	NUP85
	TEAD2	PRKDC	NUP93
	TEAD3	PRKDC	NVL
	TEAD4	PRP17	NXF1
	TELO2	PRP31	ODBA
	TF65	PRP4B	ODO1
	TFR1	PRP6	OGT1
	TIF1A	PRPF3	OPA1
	TIM23	PRR12	ORC2
	TLE1	PSA3	ORC3
	TLE3	PSB2	ORC5
	TLE3	PSB6	OSBL8
	TLE4	PSME1	P4HA2
	TLN1	PSME2	P53
	TM9S3	PTBP2	P66A
	TNIP1	PTMA	P66B
	TNR6A	PTPM1	PABP3
	TNR6B	PUM1	PACN2
	TOM40	PUM3	PAF1
	TRI25	PWP2	PAXB1
	TRI33	PYC	PAXI1
	TRIP6	PYR1	PB1
	TRIPB	QCR2	PBX1
	TRUA	RAB13	PCBP3
	TS101	RAB35	PCCA
	TSN	RAB3B	PCCB
	TTC28	RAB3D	PCH2
	TTC37	RAD50	PCID2
	TTF2	RAI1	PCKGM
	TTK	RALY	PCM1
	TWF2	RB12B	PDCD5
	U3IP2	RBBP6	PDS5A
	UBAP2	RBM14	PDS5B
	UBE2O	RBM15	PDXD1
	UBP15	RBM22	PESC
	UBP2L	RBM28	PEX14
	UBR4	RBM34	PGAM4
	UFD1	RBM39	PGAM5
	UGDH	RBM5	PHC2
	UN45A	RBMX	PHF3
	UTP18	RBP2	PIGT
	UTP6	RCL1	PKCB1
	UTRO	RCN2	PLAK
	VATH	RD23A	PLAP
	VCIP1	RED	PLEC
	VIGLN	RFC1	PLIN3
	WDR33	RFC5	PLRG1
	WWTR1	RFOX2	PO2F1
	XIAP	RFX1	PO2F3
	XRN1	RGAP1	POGZ
	YETS2	RHOG	PP1RA
	YTDC2	RIC8A	PPIE
	ZBED1	RIF1	PR38A
	ZCCHV	RING1	PR38B
	ZCHC8	RING2	PR40A
	ZEB2	RL10	PRKDC
	ZN318	RL13A	PRP16
	ZO1	RL17	PRP17
	ZO2	RL18A	PRP31
	ZW10	RL1D1	PRP31
		RL23	PRP4B
		RL27A	PRP6
		RL3	PRPF3
		RL32	PRR12
		RL38	PSA3
		RL4	PSA5
		RL7L	PSB2
		RL8	PSB4
		RL9	PSME1
		RM11	PSME2
		RM12	PTBP2
		RM13	PTBP2
		RM15	PTMA
		RM16	PTPM1
		RM21	PUM1
		RM38	PURA
		RM44	PWP2
		RM49	PYC
		RM54	PYR1
		RMXL1	QCR2
		RNPS1	QSER1
		RPA1	RAB13
		RPAB3	RAB35
		RPB1	RAB3B
		RPB2	RAD50
		RPC1	RAI1
		RPF2	RALY
		RREB1	RAP2C
		RRP1	RB12B
		RRP12	RBBP6
		RRP15	RBM14
		RRP1B	RBM15
		RRP5	RBM22
		RRS1	RBM28
		RS11	RBM34
		RS16	RBM39
		RS26	RBM5
		RS27A	RBMX
		RS27L	RBP2
		RS5	RCC2
		RS6	RCL1
		RS8	RCN2
		RS9	RDH14
		RT18B	RED
		RT22	REQU
		RT30	RFC1
		RTCA	RFC3
		RU17	RFC5
		S10AA	RFOX2
		SAFB1	RFX1
		SAFB2	RGAP1
		SAMH1	RHOG
		SATB2	RIF1
		SC16A	RING1
		SC24B	RING2
		SCMC1	RL10
		SCML2	RL13
		SCRB2	RL13A
		SENP3	RL17
		SET1A	RL18A
		SF3B5	RL1D1
		SFR15	RL22L
		SGPL1	RL23
		SGTA	RL27A
		SH3L1	RL3
		SIN3A	RL32
		SIN3B	RL38
		SKP1	RL4
		SMC2	RL7L
		SMC4	RL9
		SMCA1	RLF
		SMCA2	RM09
		SMCA4	RM10
		SMCA5	RM11
		SMCE1	RM12
		SMD1	RM15
		SMHD1	RM16
		SMRC1	RM17
		SMRC2	RM22
		SMRD3	RM24
		SMU1	RM28
		SNP23	RM38
		SNUT1	RM43
		SODC	RM49
		SODM	RMXL1
		SON	RMXL2
		SORCN	RNPS1
		SP16H	RPA1
		SP20H	RPB1
		SPB1	RPB2
		SPDLY	RPC1
		SPF30	RPC2
		SR140	RPF2
		SRCAP	RPOM
		SRP68	RREB1
		SRP72	RRP1
		SRPK1	RRP12
		SRRM1	RRP1B
		SRRM2	RRP5
		SRS10	RRS1
		SRS12	RS11
		SRSF1	RS16
		SRSF4	RS26
		SRSF5	RS27A
		SRSF7	RS27L
		SRSF9	RS5
		SSF1	RS6
		SSRP1	RS8
		STAG1	RS9
		STAG2	RT05
		STAT1	RT18B
		STAT3	RT22
		STAU1	RTCA
		STMN1	RU17
		STRBP	S10AA
		STT3A	S27A4
		STT3B	S30BP
		SUGP1	SAFB1
		SUGP2	SAFB2
		SUZ12	SALL1
		SYAM	SALL2
		SYEP	SAMH1
		SYFA	SAS10
		SYFB	SATB2
		SYHC	SC16A
		SYHM	SC24B
		SYIC	SCC4
		SYLC	SCMC1
		SYLM	SCML2
		SYMPK	SCRIB
		SYPM	SCRN1
		SYQ	SENP3
		SYRC	SET1A
		SYVC	SF3B3
		T2EB	SF3B5
		TADA3	SFR15
		TAF1	SFXN4
		TAF4	SGTA
		TAF6	SH3L1
		TAF6L	SIN3A
		TASOR	SIN3B
		TB182	SLU7
		TBA4A	SMC2
		TBL3	SMC4
		TCAF1	SMCA1
		TCF20	SMCA2
		TEAD1	SMCA4
		TEAD3	SMCA5
		TEAD4	SMCE1
		TECR	SMD1
		TF3C1	SMD2
		TF3C2	SMHD1
		TF3C3	SMRC1
		TF3C5	SMRC2
		TFP11	SMRD3
		TGO1	SMU1
		THIL	SNP23
		TIDC1	SNUT1
		TIF1A	SODC
		TIM23	SODM
		TIRR	SON
		TITIN	SORCN
		TLE2	SP16H
		TLE4	SP20H
		TM214	SPAG7
		TOIP2	SPB1
		TOM22	SPDLY
		TOP1	SPF27
		TOP2A	SPF30
		TOP2B	SR140
		TOX4	SRCAP
		TPM1	SRP68
		TPM3	SRP72
		TPM4	SRPK1
		TPX2	SRRM1
		TRA2A	SRRM2
		TRA2B	SRS10
		TRI27	SRS12
		TRI33	SRSF1
		TRIPC	SRSF2
		TRM1L	SRSF4
		TRRAP	SRSF9
		TSR1	SSRP1
		TTF2	STAG1
		TXTP	STAG2
		UBE2N	STAT1
		UBP10	STAT3
		UBQL4	STAU1
		UBR4	STMN1
		UBR5	STRBP
		UFL1	STT3A
		UHRF1	STT3B
		UN45A	SUGP1
		USO1	SUGP2
		USP9X	SUH
		UT14A	SURF6
		UT14A	SUZ12
		UTP15	SYAM
		UTP18	SYEP
		UTP20	SYFA
		UTP4	SYFB
		VIR	SYHC
		WAPL	SYHM
		WBP11	SYIC
		WDR3	SYLC
		WDR33	SYLM
		WDR36	SYMPK
		WDR43	SYRC
		WDR75	SYTM
		WIZ	SYVC
		WRIP1	T126A
		XPO5	T2EA
		XPOT	T2EB
		YETS2	TAD2B
		YLPM1	TAF6
		YMEL1	TAF6L
		Z280C	TASOR
		ZBT10	TB182
		ZC11A	TBA4A
		ZC3HE	TBB6
		ZCCHV	TBCD
		ZCH18	TBL3
		ZFHX4	TCF20
		ZFR	TEAD1
		ZMYM1	TEAD3
		ZMYM2	TEAD4
		ZMYM4	TECR
		ZN148	TF3C1
		ZN281	TF3C2
		ZN281	TF3C3
		ZN318	TF3C5
		ZN326	TF3C5
		ZN384	TFP11
		ZN512	TGO1
		ZN638	TIF1A
		ZO1	TIM23
		ZW10	TIM50
		ZYX	TIRR
			TM214
			TMOD3
			TNPO3
			TOIP2
			TOP1
			TOP2A
			TOP2B
			TOX4
			TPM1
			TPM2
			TPM3
			TPM4
			TPX2
			TRA2A
			TRA2B
			TRI33
			TRIPC
			TRM1L
			TRRAP
			TSR1
			TTK
			TWF1
			TXN4A
			TXTP
			UBE2N
			UBQL4
			UBR4
			UBR5
			UCK2
			UFL1
			UN45A
			URB2
			USMG5
			USO1
			USP9X
			USP9Y
			UT14A
			UTP15
			UTP18
			UTP20
			UTP4
			VATH
			VIR
			VPS72
			WAPL
			WBP11
			WDR3
			WDR33
			WDR36
			WDR43
			WDR44
			WDR75
			WIZ
			WRIP1
			WWTR1
			XIAP
			XPO5
			XPOT
			YETS2
			YLPM1
			YMEL1
			YTDC2
			Z280C
			Z512B
			ZBT10
			ZBT21
			ZC11A
			ZC3H4
			ZC3HE
			ZCCHV
			ZFHX4
			ZFR
			ZMYM1
			ZMYM2
			ZMYM3
			ZMYM4
			ZN148
			ZN281
			ZN318
			ZN326
			ZN362
			ZN384
			ZN516
			ZN629
			ZN638
			ZN644
			ZN687
			ZN746
			ZO1
			ZW10
			ZZZ3

### Sheet: Sheet4
			ESYT2
			HIP1
			USP9Y
			PDCD5
			GNPAT
sp	O43772		MCAT		HUMAN
sp	O43823		AKAP8		HUMAN
sp	O43913		ORC5		HUMAN
sp	O60762		DPM1		HUMAN
sp	O75179-2		ANR17		HUMAN (+1)
sp	O75190-3		DNJB6		HUMAN
sp	O75496		GEMI		HUMAN
sp	O75526		RMXL2		HUMAN
sp	O75683		SURF6		HUMAN
sp	O75940		SPF30		HUMAN
sp	O95232		LC7L3		HUMAN
sp	O95299		NDUAA		HUMAN
sp	P08651-3		NFIC		HUMAN
sp	P11166		GTR1		HUMAN
sp	P14649		MYL6B		HUMAN
sp	P16220-2		CREB1		HUMAN (+1)
sp	P16383		GCFC2		HUMAN
sp	P17544-4		ATF7		HUMAN
sp	P20042		IF2B		HUMAN
sp	P20337		RAB3B		HUMAN
sp	P23588		IF4B		HUMAN
sp	P23634-8		AT2B4		HUMAN (+1)
sp	P27816-4		MAP4		HUMAN
sp	P29083		T2EA		HUMAN
sp	P31271		HXA13		HUMAN
sp	P40938		RFC3		HUMAN
sp	P41229-5		KDM5C		HUMAN (+1)
sp	P42224		STAT1		HUMAN
sp	P49721		PSB2		HUMAN
sp	P49848-2		TAF6		HUMAN (+2)
sp	P51153		RAB13		HUMAN
sp	P51570-2		GALK1		HUMAN
sp	P52565-2		GDIR1		HUMAN
sp	P52756		RBM5		HUMAN
sp	P54132		BLM		HUMAN
sp	P55145		MANF		HUMAN
sp	P56182		RRP1		HUMAN
sp	P58107		EPIPL		HUMAN
sp	P60903		S10AA		HUMAN
sp	P62910		RL32		HUMAN
sp	P82675		RT05		HUMAN
sp	P83876		TXN4A		HUMAN
sp	P84095		RHOG		HUMAN
sp	P85037		FOXK1		HUMAN
sp	P98170		XIAP		HUMAN
sp	Q01658		NC2B		HUMAN
sp	Q06330		SUH		HUMAN
sp	Q06787-11		FMR1		HUMAN
sp	Q08170		SRSF4		HUMAN
sp	Q13084		RM28		HUMAN
sp	Q13155		AIMP2		HUMAN
sp	Q13405		RM49		HUMAN
sp	Q13733		AT1A4		HUMAN
sp	Q13867		BLMH		HUMAN
sp	Q14004-2		CDK13		HUMAN (+1)
sp	Q14202		ZMYM3		HUMAN
sp	Q14686		NCOA6		HUMAN
sp	Q14692		BMS1		HUMAN
sp	Q15022		SUZ12		HUMAN
sp	Q15061		WDR43		HUMAN
sp	Q15154		PCM1		HUMAN
sp	Q15652-3		JHD2C		HUMAN (+1)
sp	Q15906-2		VPS72		HUMAN (+1)
sp	Q5C9Z4		NOM1		HUMAN
sp	Q5T0B9		ZN362		HUMAN
sp	Q5T3I0		GPTC4		HUMAN
sp	Q5T5X7		BEND3		HUMAN
sp	Q69YH5		CDCA2		HUMAN
sp	Q6NUN9		ZN746		HUMAN
sp	Q6P4A7		SFXN4		HUMAN
sp	Q6P5R6		RL22L		HUMAN
sp	Q6P996-4		PDXD1		HUMAN (+2)
sp	Q6PJG2		EMSA1		HUMAN
sp	Q6PJG6		BRAT1		HUMAN
sp	Q6STE5-2		SMRD3		HUMAN
sp	Q71UM5		RS27L		HUMAN
sp	Q7L8L6		FAKD5		HUMAN
sp	Q86TJ2-2		TAD2B		HUMAN
sp	Q8IWA0		WDR75		HUMAN
sp	Q8IXK0-5		PHC2		HUMAN
sp	Q8IXT5		RB12B		HUMAN
sp	Q8IYH5-4		ZZZ3		HUMAN
sp	Q8N1G0		ZN687		HUMAN
sp	Q8N201		INT1		HUMAN
sp	Q8N983-2		RM43		HUMAN (+1)
sp	Q8N9T8		KRI1		HUMAN
sp	Q8TE76		MORC4		HUMAN
sp	Q8WUZ0		BCL7C		HUMAN
sp	Q92538-2		GBF1		HUMAN (+2)
sp	Q92785		REQU		HUMAN
sp	Q96CT7		CC124		HUMAN
sp	Q96DT7		ZBT10		HUMAN
sp	Q96EA4		SPDLY		HUMAN
sp	Q96EK5		KBP		HUMAN
sp	Q96L73		NSD1		HUMAN
sp	Q99661		KIF2C		HUMAN
sp	Q9BPX5		ARP5L		HUMAN
sp	Q9BTW9		TBCD		HUMAN
sp	Q9BU76-4		MMTA2		HUMAN
sp	Q9BVJ6		UT14A		HUMAN
sp	Q9BW19		KIFC1		HUMAN
sp	Q9BYD2		RM09		HUMAN
sp	Q9BZF1-2		OSBL8		HUMAN
sp	Q9BZX2		UCK2		HUMAN
sp	Q9H061		T126A		HUMAN
sp	Q9H4L4		SENP3		HUMAN
sp	Q9H910-3		JUPI2		HUMAN
sp	Q9H9B1-3		EHMT1		HUMAN (+1)
sp	Q9H9P8		L2HDH		HUMAN
sp	Q9HAH7		FBRS		HUMAN
sp	Q9HBH5		RDH14		HUMAN
sp	Q9HCD5		NCOA5		HUMAN
sp	Q9NPF5		DMAP1		HUMAN
sp	Q9NPJ6		MED4		HUMAN
sp	Q9NRX2		RM17		HUMAN
sp	Q9NSC2		SALL1		HUMAN
sp	Q9NWU5		RM22		HUMAN
sp	Q9NX20		RM16		HUMAN
sp	Q9NX46		ARHL2		HUMAN
sp	Q9NY61		AATF		HUMAN
sp	Q9NY93		DDX56		HUMAN
sp	Q9NYV4		CDK12		HUMAN
sp	Q9P2R3-2		ANFY1		HUMAN (+1)
sp	Q9UEG4		ZN629		HUMAN
sp	Q9UGU5		HMGX4		HUMAN
sp	Q9UHI6		DDX20		HUMAN
sp	Q9UHQ9		NB5R1		HUMAN
sp	Q9UI12-2		VATH		HUMAN (+1)
sp	Q9UKI9-3		PO2F3		HUMAN
sp	Q9UKJ3		GPTC8		HUMAN
sp	Q9ULH7-4		MRTFB		HUMAN (+2)
sp	Q9ULJ3		ZBT21		HUMAN
sp	Q9ULV3		CIZ1		HUMAN
sp	Q9UMN6		KMT2B		HUMAN
sp	Q9UMS0		NFU1		HUMAN
sp	Q9UNX4		WDR3		HUMAN
sp	Q9Y2P8		RCL1		HUMAN
sp	Q9Y2R4		DDX52		HUMAN
sp	Q9Y3L5		RAP2C		HUMAN
sp	Q9Y467		SALL2		HUMAN
sp	Q9Y5L0-3		TNPO3		HUMAN (+1)
sp	Q9Y5Y2		NUBP2		HUMAN
sp	Q9Y6X3		SCC4		HUMAN
sp	A1L0T0		ILVBL		HUMAN
sp	O00411		RPOM		HUMAN
sp	O14641		DVL2		HUMAN
sp	O15381		NVL		HUMAN
sp	O43251-6		RFOX2		HUMAN (+1)
sp	O43347		MSI1H		HUMAN
sp	O60318		GANP		HUMAN
sp	O60832		DKC1		HUMAN
sp	O75531		BAF		HUMAN
sp	O75691		UTP20		HUMAN
sp	O95239		KIF4A		HUMAN
sp	O95391		SLU7		HUMAN
sp	P04080		CYTB		HUMAN
sp	P07108		ACBP		HUMAN
sp	P07196		NFL		HUMAN
sp	P12694		ODBA		HUMAN
sp	P18859-2		ATP5J		HUMAN
sp	P20585		MSH3		HUMAN
sp	P21127-2		CD11B		HUMAN (+1)
sp	P29084		T2EB		HUMAN
sp	P29992		GNA11		HUMAN
sp	P33981-2		TTK		HUMAN (+1)
sp	P35226		BMI1		HUMAN
sp	P35453		HXD13		HUMAN
sp	P40616		ARL1		HUMAN
sp	P50416-2		CPT1A		HUMAN (+1)
sp	P52815		RM12		HUMAN
sp	P53007		TXTP		HUMAN
sp	P54198		HIRA		HUMAN
sp	P55957-2		BID		HUMAN
sp	P57678		GEMI4		HUMAN
sp	P62280		RS11		HUMAN
sp	P62310		LSM3		HUMAN
sp	P62854		RS26		HUMAN
sp	P83916		CBX1		HUMAN
sp	Q13129		RLF		HUMAN
sp	Q13595		TRA2A		HUMAN
sp	Q14146		URB2		HUMAN
sp	Q14807		KIF22		HUMAN
sp	Q15286		RAB35		HUMAN
sp	Q15392		DHC24		HUMAN
sp	Q15561-2		TEAD4		HUMAN
sp	Q5JRA6		TGO1		HUMAN
sp	Q5JSH3		WDR44		HUMAN
sp	Q5JVF3-4		PCID2		HUMAN
sp	Q5VTL8		PR38B		HUMAN
sp	Q6DD88		ATLA3		HUMAN
sp	Q6DKI1		RL7L		HUMAN
sp	Q6P1M0		S27A4		HUMAN
sp	Q7Z7H8		RM10		HUMAN
sp	Q86WB0		NIPA		HUMAN
sp	Q8IXI1		MIRO2		HUMAN
sp	Q8IY37		DHX37		HUMAN
sp	Q8N3R9		MPP5		HUMAN
sp	Q8N8A6		DDX51		HUMAN
sp	Q8NBQ5		DHB11		HUMAN
sp	Q8NEM7-2		SP20H		HUMAN (+2)
sp	Q8TAE8		G45IP		HUMAN
sp	Q8TD26		CHD6		HUMAN
sp	Q8TF68-2		ZN384		HUMAN (+2)
sp	Q92576		PHF3		HUMAN
sp	Q969X6		UTP4		HUMAN
sp	Q969Z0		FAKD4		HUMAN
sp	Q96A35		RM24		HUMAN
sp	Q96GD4-4		AURKB		HUMAN
sp	Q96JB5		CK5P3		HUMAN
sp	Q96KM6		Z512B		HUMAN
sp	Q96S55-2		WRIP1		HUMAN (+1)
sp	Q96SB4-3		SRPK1		HUMAN (+2)
sp	Q96T76-8		MMS19		HUMAN
sp	Q9BTX1-6		NDC1		HUMAN
sp	Q9GZV5		WWTR1		HUMAN
sp	Q9H1A4		APC1		HUMAN
sp	Q9H223		EHD4		HUMAN
sp	Q9H582		ZN644		HUMAN
sp	Q9H6F5		CCD86		HUMAN
sp	Q9H7B2		RPF2		HUMAN
sp	Q9NQZ2		SAS10		HUMAN
sp	Q9NVX2		NLE1		HUMAN
sp	Q9NW08		RPC2		HUMAN
sp	Q9NX24		NHP2		HUMAN
sp	Q9NXE4-2		NSMA3		HUMAN
sp	Q9P013		CWC15		HUMAN
sp	Q9P0M6		H2AW		HUMAN
sp	Q9UHR5-2		S30BP		HUMAN (+1)
sp	Q9UKA9-3		PTBP2		HUMAN (+1)
sp	Q9ULK4-3		MED23		HUMAN
sp	Q9ULL5		PRR12		HUMAN
sp	Q9UPW6		SATB2		HUMAN
sp	Q9Y263		PLAP		HUMAN
sp	Q9Y383		LC7L2		HUMAN
sp	Q9Y4B4		ARIP4		HUMAN
sp	Q9Y4W2-2		LAS1L		HUMAN (+1)
sp	Q9Y5Z4		HEBP2		HUMAN
sp	O00139-5		KIF2A		HUMAN
sp	O00161		SNP23		HUMAN
sp	O14802		RPC1		HUMAN
sp	O14983-2		AT2A1		HUMAN (+1)
sp	O15027-5		SC16A		HUMAN (+1)
sp	O75400		PR40A		HUMAN
sp	O75494-2		SRS10		HUMAN (+1)
sp	O95071-2		UBR5		HUMAN (+1)
sp	O95487-2		SC24B		HUMAN (+2)
sp	O95573		ACSL3		HUMAN
sp	O95817		BAG3		HUMAN
sp	P07858		CATB		HUMAN
sp	P07948-2		LYN		HUMAN
sp	P0C0S5		H2AZ		HUMAN (+1)
sp	P14859-2		PO2F1		HUMAN
sp	P16949		STMN1		HUMAN
sp	P22670		RFX1		HUMAN
sp	P28288		ABCD3		HUMAN
sp	P35251-2		RFC1		HUMAN (+1)
sp	P42345		MTOR		HUMAN
sp	P46776		RL27A		HUMAN
sp	P55081		MFAP1		HUMAN
sp	P62995-3		TRA2B		HUMAN
sp	P84243		H33		HUMAN
sp	Q13601		KRR1		HUMAN
sp	Q13823		NOG2		HUMAN
sp	Q14527		HLTF		HUMAN
sp	Q15050		RRS1		HUMAN
sp	Q1ED39		KNOP1		HUMAN
sp	Q2KHR3		QSER1		HUMAN
sp	Q3KQU3-2		MA7D1		HUMAN
sp	Q4VC05		BCL7A		HUMAN
sp	Q53HL2		BOREA		HUMAN
sp	Q5SRE5		NU188		HUMAN
sp	Q5SVZ6		ZMYM1		HUMAN
sp	Q5VUA4		ZN318		HUMAN
sp	Q5XKE5		K2C79		HUMAN
sp	Q6IAN0		DRS7B		HUMAN
sp	Q6P4R8-2		NFRKB		HUMAN
sp	Q7Z2T5		TRM1L		HUMAN
sp	Q7Z5J4		RAI1		HUMAN
sp	Q8IY63-2		AMOL1		HUMAN (+1)
sp	Q8TCJ2		STT3B		HUMAN
sp	Q92614		MY18A		HUMAN
sp	Q93074-2		MED12		HUMAN (+2)
sp	Q969V3-2		NCLN		HUMAN
sp	Q96HS1		PGAM5		HUMAN
sp	Q96TA2		YMEL1		HUMAN
sp	Q9BQ39		DDX50		HUMAN
sp	Q9BUP0		EFHD1		HUMAN
sp	Q9BYG3		MK67I		HUMAN
sp	Q9C0J8		WDR33		HUMAN
sp	Q9H0H5		RGAP1		HUMAN
sp	Q9H3U1		UN45A		HUMAN
sp	Q9H6S0		YTDC2		HUMAN
sp	Q9H993		ARMT1		HUMAN
sp	Q9NVC6		MED17		HUMAN
sp	Q9UFC0		LRWD1		HUMAN
sp	Q9UKA9-2		PTBP2		HUMAN (+1)
sp	Q9ULU4-11		PKCB1		HUMAN (+1)
sp	Q9ULX6		AKP8L		HUMAN
sp	Q9UPN3		MACF1		HUMAN
sp	Q9UPT8		ZC3H4		HUMAN
sp	Q9Y305-2		ACOT9		HUMAN (+2)
sp	Q9Y5J1		UTP18		HUMAN
sp	Q9Y5V3		MAGD1		HUMAN
sp	Q9Y6J9		TAF6L		HUMAN
sp	O15047		SET1A		HUMAN
sp	O15550		KDM6A		HUMAN
sp	O60244		MED14		HUMAN
sp	O60271		JIP4		HUMAN
sp	O75152		ZC11A		HUMAN
sp	O75368		SH3L1		HUMAN
sp	O75376		NCOR1		HUMAN
sp	O76031		CLPX		HUMAN
sp	O95639-3		CPSF4		HUMAN
sp	O95785-2		WIZ		HUMAN
sp	P30260-2		CDC27		HUMAN (+1)
sp	P49916-3		DNLI3		HUMAN (+1)
sp	P56545-2		CTBP2		HUMAN
sp	P57721-4		PCBP3		HUMAN (+2)
sp	Q03701		CEBPZ		HUMAN
sp	Q12965		MYO1E		HUMAN
sp	Q13057		COASY		HUMAN
sp	Q13206		DDX10		HUMAN
sp	Q14151		SAFB2		HUMAN
sp	Q15031		SYLM		HUMAN
sp	Q5BKZ1		ZN326		HUMAN
sp	Q69YN4		VIR		HUMAN
sp	Q6ZW49		PAXI1		HUMAN
sp	Q8NBJ5		GT251		HUMAN
sp	Q8NE71		ABCF1		HUMAN
sp	Q8TDN6		BRX1		HUMAN
sp	Q8TED0		UTP15		HUMAN
sp	Q8TEQ6		GEMI5		HUMAN
sp	Q8WTT2		NOC3L		HUMAN
sp	Q8WWY3-4		PRP31		HUMAN
sp	Q8WYP5-2		ELYS		HUMAN
sp	Q92618		ZN516		HUMAN
sp	Q92947		GCDH		HUMAN
sp	Q96T37-3		RBM15		HUMAN (+1)
sp	Q9BW92		SYTM		HUMAN
sp	Q9GZR7		DDX24		HUMAN
sp	Q9NPI1		BRD7		HUMAN
sp	Q9NPI1-2		BRD7		HUMAN
sp	Q9NW64-2		RBM22		HUMAN (+1)
sp	Q9UBX3-2		DIC		HUMAN (+1)
sp	Q9UIF9-2		BAZ2A		HUMAN (+1)
sp	Q9UPN9-2		TRI33		HUMAN (+1)
sp	Q9Y3T9		NOC2L		HUMAN
sp	Q9Y3Z3		SAMH1		HUMAN
sp	Q9Y5B6		PAXB1		HUMAN
sp	O75746		CMC1		HUMAN
sp	O94874		UFL1		HUMAN
sp	P07197		NFM		HUMAN
sp	P07951-3		TPM2		HUMAN
sp	P40429		RL13A		HUMAN
sp	P40763-2		STAT3		HUMAN (+2)
sp	P51608		MECP2		HUMAN
sp	Q03164-3		KMT2A		HUMAN (+1)
sp	Q07157-2		ZO1		HUMAN
sp	Q12769		NU160		HUMAN
sp	Q15021		CND1		HUMAN
sp	Q53H12		AGK		HUMAN
sp	Q5JTZ9		SYAM		HUMAN
sp	Q5VZL5		ZMYM4		HUMAN
sp	Q68E01		INT3		HUMAN
sp	Q7Z589-2		EMSY		HUMAN
sp	Q86T24		KAISO		HUMAN
sp	Q8N0Y7		PGAM4		HUMAN
sp	Q8NI60		COQ8A		HUMAN
sp	Q8WUA4		TF3C2		HUMAN
sp	Q92766-2		RREB1		HUMAN
sp	Q969G3-4		SMCE1		HUMAN (+1)
sp	Q96JM3		CHAP1		HUMAN
sp	Q9HCE1		MOV10		HUMAN
sp	Q9NRZ9-2		HELLS		HUMAN
sp	Q9NSD9		SYFB		HUMAN
sp	Q9UBD5-2		ORC3		HUMAN (+1)
sp	Q9UG63-2		ABCF2		HUMAN (+1)
sp	Q9UJV9		DDX41		HUMAN
sp	Q9UKV3		ACINU		HUMAN
sp	Q9UQR1		ZN148		HUMAN
sp	O60287		NPA1P		HUMAN
sp	O60313		OPA1		HUMAN
sp	O60763-2		USO1		HUMAN (+1)
sp	O60934		NBN		HUMAN
sp	O76094		SRP72		HUMAN
sp	P09493-3		TPM1		HUMAN
sp	P51116		FXR2		HUMAN
sp	P78316		NOP14		HUMAN
sp	Q02241		KIF23		HUMAN
sp	Q09472		EP300		HUMAN
sp	Q14677-2		EPN4		HUMAN
sp	Q15003		CND2		HUMAN
sp	Q49A26-3		GLYR1		HUMAN (+1)
sp	Q4G0J3-3		LARP7		HUMAN
sp	Q5SSJ5		HP1B3		HUMAN
sp	Q6PD62		CTR9		HUMAN
sp	Q71DI3		H32		HUMAN
sp	Q7Z5K2-3		WAPL		HUMAN
sp	Q86UP3-2		ZFHX4		HUMAN (+1)
sp	Q8IWI9-3		MGAP		HUMAN (+2)
sp	Q8NAV1		PR38A		HUMAN
sp	Q8ND82		Z280C		HUMAN
sp	Q8TDD1		DDX54		HUMAN
sp	Q96GQ7		DDX27		HUMAN
sp	Q96P70		IPO9		HUMAN
sp	Q96SI9		STRBP		HUMAN
sp	Q9BPX3		CND3		HUMAN
sp	Q9BVI4		NOC4L		HUMAN
sp	Q9H857-2		NT5D2		HUMAN
sp	Q9HC52		CBX8		HUMAN
sp	Q9NW13		RBM28		HUMAN
sp	Q9UKV3-5		ACINU		HUMAN
sp	O15164-2		TIF1A		HUMAN (+1)
sp	O43395		PRPF3		HUMAN
sp	O75182-2		SIN3B		HUMAN
sp	O75367-2		H2AY		HUMAN (+2)
sp	O95602		RPA1		HUMAN
sp	P13637-2		AT1A3		HUMAN
sp	P18583-5		SON		HUMAN
sp	P61221		ABCE1		HUMAN
sp	P67936		TPM4		HUMAN
sp	Q02880		TOP2B		HUMAN
sp	Q12830		BPTF		HUMAN
sp	Q14562		DHX8		HUMAN
sp	Q6KC79		NIPBL		HUMAN
sp	Q7Z2W4		ZCCHV		HUMAN
sp	Q93008-1		USP9X		HUMAN (+1)
sp	Q99856		ARI3A		HUMAN
sp	Q9NU22		MDN1		HUMAN
sp	Q9ULM3		YETS2		HUMAN
sp	Q9UQR0		SCML2		HUMAN
sp	O94925		GLSK		HUMAN
sp	P04908		H2A1B		HUMAN (+1)
sp	P06753		TPM3		HUMAN
sp	P49750		YLPM1		HUMAN
sp	Q13523		PRP4B		HUMAN
sp	Q14257-2		RCN2		HUMAN (+1)
sp	Q16822		PCKGM		HUMAN
sp	Q29RF7		PDS5A		HUMAN
sp	Q7Z3K3-2		POGZ		HUMAN (+5)
sp	Q86Y56		DAAF5		HUMAN
sp	Q9BVP2-2		GNL3		HUMAN (+1)
sp	Q9BW27		NUP85		HUMAN
sp	Q9NRL2-2		BAZ1A		HUMAN (+1)
sp	Q9NVP1		DDX18		HUMAN
sp	Q9UIG0-2		BAZ1B		HUMAN (+1)
sp	O43592		XPOT		HUMAN
sp	O60508		PRP17		HUMAN
sp	O60716-11		CTND1		HUMAN (+1)
sp	P04083		ANXA1		HUMAN
sp	P46100		ATRX		HUMAN
sp	P46108		CRK		HUMAN
sp	P51114		FXR1		HUMAN
sp	P51531-2		SMCA2		HUMAN (+1)
sp	Q01780-2		EXOSX		HUMAN
sp	Q12788		TBL3		HUMAN
sp	Q13045-2		FLII		HUMAN
sp	Q14137		BOP1		HUMAN
sp	Q8IX01		SUGP2		HUMAN
sp	Q8IY81		SPB1		HUMAN
sp	Q8TDI0		CHD5		HUMAN
sp	Q9BZE4		NOG1		HUMAN
sp	Q9H0S4		DDX47		HUMAN
sp	Q9Y2X9		ZN281		HUMAN
sp	O15294-3		OGT1		HUMAN
sp	O60885		BRD4		HUMAN
sp	P04637		P53		HUMAN
sp	P05412		JUN		HUMAN
sp	P16615-2		AT2A2		HUMAN (+3)
sp	P28370-2		SMCA1		HUMAN
sp	Q12873		CHD3		HUMAN
sp	Q13948		CASP		HUMAN
sp	Q14684		RRP1B		HUMAN
sp	Q9BTC0		DIDO1		HUMAN
sp	Q9NTI5-2		PDS5B		HUMAN (+1)
sp	Q9UBW7		ZMYM2		HUMAN
sp	Q9Y5B9		SP16H		HUMAN
sp	O95347		SMC2		HUMAN
sp	P11388-2		TOP2A		HUMAN
sp	P28340		DPOD1		HUMAN
sp	Q68CP9		ARID2		HUMAN
sp	Q92793		CBP		HUMAN
sp	Q9H0A0		NAT10		HUMAN
sp	Q9H361		PABP3		HUMAN
sp	Q9UHB6		LIMA1		HUMAN
sp	Q9Y2X3		NOP58		HUMAN
sp	Q9Y5Q9		TF3C3		HUMAN
sp	O43290		SNUT1		HUMAN
sp	O94832		MYO1D		HUMAN
sp	P39023		RL3		HUMAN
sp	Q14676		MDC1		HUMAN
sp	Q14966		ZN638		HUMAN
sp	Q5T9A4		ATD3B		HUMAN
sp	Q9H2P0		ADNP		HUMAN
sp	O00763		ACACB		HUMAN
sp	P30876		RPB2		HUMAN
sp	Q86U86-4		PB1		HUMAN
sp	Q8IVW6-4		ARI3B		HUMAN (+1)
sp	Q9UK61		TASOR		HUMAN
sp	O15523-2		DDX3Y		HUMAN (+1)
sp	P55265-3		DSRAD		HUMAN
sp	Q12789		TF3C1		HUMAN
sp	Q14669		TRIPC		HUMAN
sp	Q15393-3		SF3B3		HUMAN
sp	Q9ULW0-2		TPX2		HUMAN (+1)
sp	Q15596		NCOA2		HUMAN
sp	Q5JTH9		RRP12		HUMAN
sp	Q92621		NU205		HUMAN
sp	Q9UGU0-2		TCF20		HUMAN (+1)
sp	O43795		MYO1B		HUMAN
sp	P27708		PYR1		HUMAN
sp	P39880-3		CUX1		HUMAN
sp	Q96L91-2		EP400		HUMAN (+2)
sp	Q9UJS0-2		CMC2		HUMAN (+1)
sp	O75694		NU155		HUMAN
sp	Q99594		TEAD3		HUMAN
sp	Q9NVI7-2		ATD3A		HUMAN
sp	Q14690		RRP5		HUMAN
sp	Q7Z406-6		MYH14		HUMAN (+1)
sp	Q96T58		MINT		HUMAN
sp	Q9HCK8		CHD8		HUMAN
sp	Q9UM54-6		MYO6		HUMAN
sp	O00159		MYO1C		HUMAN
sp	Q6W2J9-2		BCOR		HUMAN (+1)
sp	Q9H583		HEAT1		HUMAN
sp	Q5UIP0		RIF1		HUMAN
sp	Q92878		RAD50		HUMAN
sp	P49792		RBP2		HUMAN
sp	P43243		MATR3		HUMAN
sp	P05165		PCCA		HUMAN
sp	Q92616		GCN1		HUMAN
sp	Q9P2D1		CHD7		HUMAN
sp	O60264		SMCA5		HUMAN
sp	P51532		SMCA4		HUMAN
sp	Q9Y4A5-2		TRRAP		HUMAN
sp	Q9BQG0-2		MBB1A		HUMAN (+1)
sp	Q15149		PLEC		HUMAN
sp	P68366-2		TBA4A		HUMAN (+1)
sp	Q14980-2		NUMA1		HUMAN (+1)
sp	P28347		TEAD1		HUMAN
sp	Q14839-2		CHD4		HUMAN (+1)
sp	P11498		PYC		HUMAN
sp	Q13085		ACACA		HUMAN
sp	O00442		RTCA		HUMAN
sp	O15121		DEGS1		HUMAN
sp	O43264		ZW10		HUMAN
sp	O43432-3		IF4G3		HUMAN (+1)
sp	O75381-2		PEX14		HUMAN (+1)
sp	O75477		ERLN1		HUMAN
sp	P00441		SODC		HUMAN
sp	P20020-1		AT2B1		HUMAN (+1)
sp	P30046		DOPD		HUMAN
sp	P30533		AMRP		HUMAN
sp	P30626-2		SORCN		HUMAN (+1)
sp	P40424-3		PBX1		HUMAN
sp	P46926		GNPI1		HUMAN
sp	P48637		GSHB		HUMAN
sp	P56270-3		MAZ		HUMAN
sp	P84090		ERH		HUMAN
sp	Q00577		PURA		HUMAN
sp	Q06265-2		EXOS9		HUMAN (+1)
sp	Q12765-2		SCRN1		HUMAN
sp	Q13362-4		2A5G		HUMAN
sp	Q14254		FLOT2		HUMAN
sp	Q14671-4		PUM1		HUMAN
sp	Q15014		MO4L2		HUMAN
sp	Q5XKP0		MIC13		HUMAN
sp	Q6PJT7-2		ZC3HE		HUMAN (+1)
sp	Q70UQ0-4		IKIP		HUMAN
sp	Q71RC2-5		LARP4		HUMAN
sp	Q7Z434		MAVS		HUMAN
sp	Q8N766		EMC1		HUMAN
sp	Q8NCW5		NNRE		HUMAN
sp	Q8WUK0		PTPM1		HUMAN
sp	Q8WXF0		SRS12		HUMAN
sp	Q969N2-4		PIGT		HUMAN (+2)
sp	Q96AB3-2		ISOC2		HUMAN (+1)
sp	Q96DV4		RM38		HUMAN
sp	Q96GX5		GWL		HUMAN
sp	Q96IX5		USMG5		HUMAN
sp	Q9BWJ5		SF3B5		HUMAN
sp	Q9C0C2		TB182		HUMAN
sp	Q9H8H0		NOL11		HUMAN
sp	Q9NQW6		ANLN		HUMAN
sp	Q9P015		RM15		HUMAN
sp	Q9P2M7		CING		HUMAN
sp	Q9UI36-2		DACH1		HUMAN (+1)
sp	Q9UNP9-3		PPIE		HUMAN
sp	Q9Y3B7		RM11		HUMAN
sp	Q9Y676		RT18B		HUMAN
sp	O14925		TIM23		HUMAN
sp	O43765		SGTA		HUMAN
sp	O95104-3		SFR15		HUMAN (+1)
sp	P43897		EFTS		HUMAN
sp	P49590-2		SYHM		HUMAN (+1)
sp	P61962		DCAF7		HUMAN
sp	P80303-2		NUCB2		HUMAN (+1)
sp	Q02543		RL18A		HUMAN
sp	Q06787-8		FMR1		HUMAN
sp	Q09666		AHNK		HUMAN
sp	Q13123		RED		HUMAN
sp	Q14C86-2		GAPD1		HUMAN (+1)
sp	Q3ZCQ8		TIM50		HUMAN
sp	Q6NUQ4		TM214		HUMAN
sp	Q7Z6E9		RBBP6		HUMAN
sp	Q92620		PRP16		HUMAN
sp	Q92667		AKAP1		HUMAN
sp	Q92979		NEP1		HUMAN
sp	Q96S66		CLCC1		HUMAN
sp	Q9BRJ6		CG050		HUMAN
sp	Q9H501		ESF1		HUMAN
sp	Q9NRF9		DPOE3		HUMAN
sp	Q9NZB2-4		F120A		HUMAN (+2)
sp	Q9UBU9		NXF1		HUMAN
sp	Q9Y2B0		CNPY2		HUMAN
sp	Q9Y2U8		MAN1		HUMAN
sp	Q9Y2W2		WBP11		HUMAN
sp	Q9Y608-2		LRRF2		HUMAN
sp	O00541		PESC		HUMAN
sp	O43169		CYB5B		HUMAN
sp	O95793-2		STAU1		HUMAN
sp	P19525		E2AK2		HUMAN
sp	P25788-2		PSA3		HUMAN (+1)
sp	P62249		RS16		HUMAN
sp	Q06587		RING1		HUMAN
sp	Q12792		TWF1		HUMAN
sp	Q14318-2		FKBP8		HUMAN (+1)
sp	Q15287		RNPS1		HUMAN
sp	Q15645		PCH2		HUMAN
sp	Q6IAA8		LTOR1		HUMAN
sp	Q7KZN9-2		COX15		HUMAN (+1)
sp	Q96RE7		NACC1		HUMAN
sp	Q9BQ67		GRWD1		HUMAN
sp	Q9BRJ7		TIRR		HUMAN
sp	Q9NZ01		TECR		HUMAN
sp	Q9P035		HACD3		HUMAN
sp	Q9UNF0-2		PACN2		HUMAN (+1)
sp	O15226		NKRF		HUMAN
sp	O75391		SPAG7		HUMAN
sp	P12081-4		SYHC		HUMAN (+1)
sp	P15586		GNS		HUMAN
sp	P24928		RPB1		HUMAN
sp	P26583		HMGB2		HUMAN
sp	P42696		RBM34		HUMAN
sp	P50570-2		DYN2		HUMAN (+2)
sp	P57740		NU107		HUMAN
sp	Q13242		SRSF9		HUMAN
sp	Q14687		GSE1		HUMAN
sp	Q5T4S7-2		UBR4		HUMAN
sp	Q8NFQ8		TOIP2		HUMAN
sp	Q96KQ7-2		EHMT2		HUMAN
sp	Q9UK76		JUPI1		HUMAN
sp	Q9ULV4-3		COR1C		HUMAN
sp	Q9UNZ2-5		NSF1C		HUMAN (+1)
sp	Q9Y3C1		NOP16		HUMAN
sp	P00390		GSHR		HUMAN
sp	P08621		RU17		HUMAN
sp	P11387		TOP1		HUMAN
sp	P46977		STT3A		HUMAN
sp	P62829		RL23		HUMAN
sp	Q06323		PSME1		HUMAN
sp	Q8NI36		WDR36		HUMAN
sp	Q96QV6		H2A1A		HUMAN
sp	Q99504-5		EYA3		HUMAN (+1)
sp	Q9NVI1		FANCI		HUMAN
sp	Q9UHB9		SRP68		HUMAN
sp	Q9UKM9		RALY		HUMAN
sp	A5YKK6		CNOT1		HUMAN
sp	O94842-2		TOX4		HUMAN (+2)
sp	P23368		MAOM		HUMAN
sp	P31937		3HIDH		HUMAN
sp	Q13416		ORC2		HUMAN
sp	Q13423		NNTM		HUMAN
sp	Q14160-3		SCRIB		HUMAN (+1)
sp	Q96QC0		PP1RA		HUMAN
sp	Q9Y5Q8-3		TF3C5		HUMAN
sp	P0DP25		CALM3		HUMAN
sp	P18621-3		RL17		HUMAN (+1)
sp	P27635		RL10		HUMAN
sp	P40937		RFC5		HUMAN
sp	Q14739		LBR		HUMAN
sp	Q6WCQ1-3		MPRIP		HUMAN
sp	Q8WVM7		STAG1		HUMAN
sp	Q99848		EBP2		HUMAN
sp	Q9Y4C1		KDM3A		HUMAN
sp	Q9Y5Q8		TF3C5		HUMAN
sp	O14686-3		KMT2D		HUMAN
sp	P46782		RS5		HUMAN
sp	Q6ZRS2		SRCAP		HUMAN
sp	Q92797		SYMPK		HUMAN
sp	Q9BUQ8		DDX23		HUMAN
sp	O00567		NOP56		HUMAN
sp	Q14498-2		RBM39		HUMAN
sp	Q1KMD3		HNRL2		HUMAN
sp	P22087		FBRL		HUMAN
sp	Q15424-3		SAFB1		HUMAN (+2)
sp	Q9NTJ3		SMC4		HUMAN
sp	Q9UBB9		TFP11		HUMAN
sp	A6NHR9		SMHD1		HUMAN
sp	P46781		RS9		HUMAN
sp	P62241		RS8		HUMAN
sp	Q08945		SSRP1		HUMAN
sp	Q8N1F7		NUP93		HUMAN
sp	Q02978		M2OM		HUMAN
sp	Q9UQ35		SRRM2		HUMAN
sp	Q9P2J5		SYLC		HUMAN
sp	P05166		PCCB		HUMAN
sp	P46013		KI67		HUMAN
sp	O14974-3		MYPT1		HUMAN
sp	P04179		SODM		HUMAN
sp	P26373		RL13		HUMAN
sp	P28066-2		PSA5		HUMAN
sp	P51572-2		BAP31		HUMAN
sp	P61088		UBE2N		HUMAN
sp	P62316		SMD2		HUMAN
sp	Q05682-3		CALD1		HUMAN (+1)
sp	Q15269		PWP2		HUMAN
sp	Q5VYK3		ECM29		HUMAN
sp	Q6NUK1		SCMC1		HUMAN
sp	Q96CS3		FAF2		HUMAN
sp	Q99496		RING2		HUMAN
sp	Q9UL46		PSME2		HUMAN
sp	O15347		HMGB3		HUMAN
sp	O15460-2		P4HA2		HUMAN
sp	O60664-4		PLIN3		HUMAN (+1)
sp	P07099		HYEP		HUMAN
sp	P62314		SMD1		HUMAN
sp	P63173		RL38		HUMAN
sp	Q01130		SRSF2		HUMAN
sp	Q6UB35		C1TM		HUMAN
sp	Q6UN15		FIP1		HUMAN
sp	Q8IWZ8		SUGP1		HUMAN
sp	Q96E39		RMXL1		HUMAN
sp	Q9NRR5		UBQL4		HUMAN
sp	O94905		ERLN2		HUMAN
sp	P62979		RS27A		HUMAN
sp	P99999		CYC		HUMAN
sp	Q02218		ODO1		HUMAN
sp	Q13895		BYST		HUMAN
sp	Q2NL82		TSR1		HUMAN
sp	Q86YP4-3		P66A		HUMAN (+1)
sp	Q9BZJ0		CRNL1		HUMAN
sp	Q9UNF1		MAGD2		HUMAN
sp	P32969		RL9		HUMAN
sp	Q8IYB3-2		SRRM1		HUMAN (+1)
sp	Q8N7H5-3		PAF1		HUMAN
sp	Q8NFD5-2		ARI1B		HUMAN (+1)
sp	Q96C19		EFHD2		HUMAN
sp	Q9NYL9		TMOD3		HUMAN
sp	Q9Y6M1-1		IF2B2		HUMAN (+1)
sp	O94906		PRP6		HUMAN
sp	Q8WUM0		NU133		HUMAN
sp	Q8WWY3		PRP31		HUMAN
sp	Q96KR1		ZFR		HUMAN
sp	Q96N67		DOCK7		HUMAN
sp	Q9HAV4		XPO5		HUMAN
sp	P82650		RT22		HUMAN
sp	Q2TAY7		SMU1		HUMAN
sp	Q8N3U4		STAG2		HUMAN
sp	P33176		KINH		HUMAN
sp	Q8WXI9		P66B		HUMAN
sp	O15042-2		SR140		HUMAN (+1)
sp	O14654		IRS4		HUMAN
sp	P15924		DESP		HUMAN
sp	P36578		RL4		HUMAN
sp	P12236		ADT3		HUMAN
sp	O75934		SPF27		HUMAN
sp	P14923		PLAK		HUMAN
sp	P55196-3		AFAD		HUMAN
sp	Q96PK6		RBM14		HUMAN
sp	Q9BTC8		MTA3		HUMAN
sp	Q9P258		RCC2		HUMAN
sp	Q9UBF2		COPG2		HUMAN
sp	Q9Y285		SYFA		HUMAN
sp	P00505		AATM		HUMAN
sp	P09972		ALDOC		HUMAN
sp	P28070		PSB4		HUMAN
sp	P38159		RBMX		HUMAN
sp	Q9BSD7		NTPCR		HUMAN
sp	B7ZW38		HNRC3		HUMAN
sp	P26640		SYVC		HUMAN
sp	O95983		MBD3		HUMAN
sp	P06454-2		PTMA		HUMAN (+1)
sp	P62753		RS6		HUMAN
sp	Q9UKY7		CDV3		HUMAN
sp	O43660		PLRG1		HUMAN
sp	Q07955		SRSF1		HUMAN
sp	O76021		RL1D1		HUMAN
sp	P22695		QCR2		HUMAN
sp	Q16643		DREB		HUMAN
sp	P49790		NU153		HUMAN
sp	P35658-3		NU214		HUMAN (+1)
sp	P07910		HNRPC		HUMAN
sp	Q8TAQ2		SMRC2		HUMAN
sp	P12235		ADT1		HUMAN
sp	Q96RQ3		MCCA		HUMAN
sp	P78527		PRKDC		HUMAN
sp	Q96ST3		SIN3A		HUMAN
sp	P54136		SYRC		HUMAN
sp	P41252		SYIC		HUMAN
sp	P62805		H4		HUMAN
sp	Q99880		H2B1L		HUMAN
sp	Q9HCC0		MCCB		HUMAN
sp	O43143		DHX15		HUMAN
sp	Q92922		SMRC1		HUMAN
sp	O60306		AQR		HUMAN
sp	O60341-2		KDM1A		HUMAN (+1)
sp	Q14008		CKAP5		HUMAN
sp	O14497		ARI1A		HUMAN
sp	Q9NR30		DDX21		HUMAN
sp	P05141		ADT2		HUMAN
sp	P07814		SYEP		HUMAN
sp	Q00839		HNRPU		HUMAN
sp	Q14204		DYHC1		HUMAN
sp	Q9BUF5		TBB6		HUMAN
sp	O43707		ACTN4		HUMAN
